# Vispro improves imaging analysis for Visium spatial transcriptomics

**DOI:** 10.1101/2024.10.07.617088

**Authors:** Huifang Ma, Yilong Qu, Anru R. Zhang, Zhicheng Ji

## Abstract

Spatial transcriptomics (ST) enables the comprehensive analysis of gene expression while preserving the spatial context of tissues. The histological images accompanying ST data provide spatially cohesive information that is often challenging to capture through gene expression alone. However, analyzing such images is challenging due to the presence of fiducial markers and background regions, which can obscure important features and complicate downstream analysis. To address these challenges, we developed Vispro, an end-to-end, fully automated image processing tool tailored for 10x Visium data. Vispro integrates four key modules of fiducial marker detection, fiducial marker removal and image restoration, tissue region detection, and segmentation of disconnected tissue areas. We demonstrated that Vispro enhances the quality of ST images and improves the performance of downstream analyses, including tissue segmentation, cell segmentation, image registration, and histology-based gene imputation.
