## Supplementary Table S2 for "Vispro improves imaging analysis for Visium spatial transcriptomics"

Index	Publication	Tissue type	Number of images
1	Barkley, Dalia et al. “Cancer cell states recur across tumor types and form specific interactions with the tumor microenvironment.” Nature genetics vol. 54,8 (2022): 1192-1201. doi:10.1038/s41588-022-01141-9	stomach	12
2	Liu, Chang et al. “A spatiotemporal atlas of organogenesis in the development of orchid flowers.” Nucleic acids research vol. 50,17 (2022): 9724-9737. doi:10.1093/nar/gkac773	flower	3
3	Heming, Michael et al. “Intratumor heterogeneity and T cell exhaustion in primary CNS lymphoma.” Genome medicine vol. 14,1 109. 24 Sep. 2022, doi:10.1186/s13073-022-01110-1	brain	4
4	Kadur Lakshminarasimha Murthy, Preetish et al. “Human distal lung maps and lineage hierarchies reveal a bipotent progenitor.” Nature vol. 604,7904 (2022): 111-119. doi:10.1038/s41586-022-04541-3	lung	2
5	Dhainaut, Maxime et al. “Spatial CRISPR genomics identifies regulators of the tumor microenvironment.” Cell vol. 185,7 (2022): 1223-1239.e20. doi:10.1016/j.cell.2022.02.015	lung	3
6	Habenicht, Livia K L et al. “The C1q-ApoE complex: A new hallmark pathology of viral hepatitis and nonalcoholic fatty liver disease.” Frontiers in immunology vol. 13 970938. 6 Oct. 2022, doi:10.3389/fimmu.2022.970938	liver	14
7	Buzzi, Raphael M et al. “Spatial transcriptome analysis defines heme as a hemopexin-targetable inflammatoxin in the brain.” Free radical biology \& medicine vol. 179 (2022): 277-287. doi:10.1016/j.freeradbiomed.2021.11.011	brain	7
8	Misra, Adwiteeya et al. “Characterizing Neonatal Heart Maturation, Regeneration, and Scar Resolution Using Spatial Transcriptomics.” Journal of cardiovascular development and disease vol. 9,1 1. 21 Dec. 2021,\ doi:10.3390/jcdd9010001 Submission date: 2021-11-15	heart	4
9	Parigi, Sara M et al. “The spatial transcriptomic landscape of the healing mouse intestine following damage.” Nature communications vol. 13,1 828. 11 Feb. 2022, doi:10.1038/s41467-022-28497-0	mouse intestine	2
10	Andrews, Tallulah S et al. “Single-Cell, Single-Nucleus, and Spatial RNA Sequencing of the Human Liver Identifies Cholangiocyte and Mesenchymal Heterogeneity.” Hepatology communications vol. 6,4 (2022): 821-840. doi:10.1002/hep4.1854	liver	1
11	Dixon, Eryn E et al. “Spatially Resolved Transcriptomic Analysis of Acute Kidney Injury in a Female Murine Model.” Journal of the American Society of Nephrology : JASN vol. 33,2 (2022): 279-289. doi:10.1681/ASN.2021081150	kidney	4
12	Pascual, Gloria et al. “Dietary palmitic acid promotes a prometastatic memory via Schwann cells.” Nature vol. 599,7885 (2021): 485-490. doi:10.1038/s41586-021-04075-0	mouse	4
13	Hajdarovic, Kaitlyn H et al. “Single-cell analysis of the aging female mouse hypothalamus.” Nature aging vol. 2,7 (2022): 662-678. doi:10.1038/s43587-022-00246-4	mouse brain	5
14	Yamasaki, Juntaro et al. “MEK inhibition suppresses metastatic progression of KRAS-mutated gastric cancer.” Cancer science vol. 113,3 (2022): 916-925. doi:10.1111/cas.15244	stomach	1
15	10x genomics	prostate	1
16	Tower, Robert J et al. “Spatial transcriptomics reveals a role for sensory nerves in preserving cranial suture patency through modulation of BMP/TGF-$\beta$ signaling.” Proceedings of the National Academy of Sciences of the United States of America vol. 118,42 (2021): e2103087118. doi:10.1073/pnas.2103087118	skeleton	4
17	10x genomics	mouse brain	1
18	10x genomics	kidney	1
19	Garcia-Alonso, Luz et al. “Mapping the temporal and spatial dynamics of the human endometrium in vivo and in vitro.” Nature genetics vol. 53,12 (2021): 1698-1711. doi:10.1038/s41588-021-00972-2	uterus	3
20	Ratz, Michael et al. “Clonal relations in the mouse brain revealed by single-cell and spatial transcriptomics.” Nature neuroscience vol. 25,3 (2022): 285-294. doi:10.1038/s41593-022-01011-x	mouse brain	8
21	Fawkner-Corbett, David et al. “Spatiotemporal analysis of human intestinal development at single-cell resolution.” Cell vol. 184,3 (2021): 810-826.e23. doi:10.1016/j.cell.2020.12.016	intestine	8
22	Kleshchevnikov, Vitalii et al. “Cell2location maps fine-grained cell types in spatial transcriptomics.” Nature biotechnology vol. 40,5 (2022): 661-671. doi:10.1038/s41587-021-01139-4	mouse brain	3
23	Konieczny, Piotr et al. “Interleukin-17 governs hypoxic adaptation of injured epithelium.” Science (New York, N.Y.) vol. 377,6602 (2022): eabg9302. doi:10.1126/science.abg9302	skin	6
24	Maynard, Kristen R et al. “Transcriptome-scale spatial gene expression in the human dorsolateral prefrontal cortex.” Nature neuroscience vol. 24,3 (2021): 425-436. doi:10.1038/s41593-020-00787-0	brain	12
25	Joglekar, Anoushka et al. “A spatially resolved brain region- and cell type-specific isoform atlas of the postnatal mouse brain.” Nature communications vol. 12,1 463. 19 Jan. 2021, doi:10.1038/s41467-020-20343-5	brain	1
26	Ji, Andrew L et al. “Multimodal Analysis of Composition and Spatial Architecture in Human Squamous Cell Carcinoma.” Cell vol. 182,2 (2020): 497-514.e22. doi:10.1016/j.cell.2020.05.039	skin	4
27	Joseph, Diya B et al. “5-Alpha reductase inhibitors induce a prostate luminal to club cell transition in human benign prostatic hyperplasia.” The Journal of pathology vol. 256,4 (2022): 427-441. doi:10.1002/path.5857	prostate	8
28	Porritt, Rebecca A et al. “NLRP3 Inflammasome Mediates Immune-Stromal Interactions in Vasculitis.” Circulation research vol. 129,9 (2021): e183-e200. doi:10.1161/CIRCRESAHA.121.319153	heart	2
29	Cui, Miao et al. “Nrf1 promotes heart regeneration and repair by regulating proteostasis and redox balance.” Nature communications vol. 12,1 5270. 6 Sep. 2021, doi:10.1038/s41467-021-25653-w	heart	5
30	Hasel, Philip et al. “Neuroinflammatory astrocyte subtypes in the mouse brain.” Nature neuroscience vol. 24,10 (2021): 1475-1487. doi:10.1038/s41593-021-00905-6	brain	6
31	Ma, Feiyang et al. “The cellular architecture of the antimicrobial response network in human leprosy granulomas.” Nature immunology vol. 22,7 (2021): 839-850. doi:10.1038/s41590-021-00956-8	skin	7
32	10x genomics	breast	1
33	10x genomics	intestinal	1
34	10x genomics	ovarian	1
35	10x genomics	mouse brain	1
36	10x genomics	breast	1
37	10x genomics		1
38	10x genomics	breast	1
39	10x genomics	brain	1
40	10x genomics	breast	1
41	10x genomics	intestine	1
42	10x genomics	breast	2
43	10x genomics	heart	1
44	10x genomics	lymph	1
45	10x genomics	kidney	1
46	10x genomics	brain	1
47	10x genomics	mouse brain	4
48	10x genomics	cervical	1
